# Ecology, more than antibiotics consumption, is the major predictor for the global distribution of aminoglycoside-modifying enzymes

**DOI:** 10.1101/2022.01.07.475340

**Authors:** Léa Pradier, Stéphanie Bedhomme

## Abstract

Antibiotics consumption and its abuses have been historically and repeatedly pointed out as the major driver of antibiotic resistance emergence and propagation. However, several examples show that resistance may persist despite substantial reductions in antibiotic use, and that other factors are at stake. Here we study the temporal, spatial, and ecological distribution patterns of aminoglycoside resistance, by screening more than 160,000 publicly available genomes for 27 clusters of genes encoding aminoglycoside-modifying enzymes (AMEGs). We find that AMEGs are ubiquitous: about 25% of sequenced bacteria carry AMEGs. These bacteria were sequenced from all the continents and terrestrial biomes, and belong to a wide number of phyla. By focusing on several European countries between 1997 and 2018, we show that aminoglycoside consumption has little impact on the prevalence of AMEG-carrying bacteria, whereas most variation in prevalence is observed among biomes. We further analyze the resemblance of resistome compositions across biomes: soil, wildlife, and human samples appear to be central to understand the exchanges of AMEGs between different ecological contexts. Moreover, the genomic distribution of AMEGs suggests a selection for widening resistance spectra, mostly driven by mobile genetic elements. Together, these results support the idea that interventional strategies based on reducing antibiotic use should be complemented by a stronger control of exchanges, especially between ecosystems.
