## Supplementary material for "Ecology, more than antibiotics consumption, is the major predictor for the global distribution of aminoglycoside-modifying enzymes": Table S38

CHG	enzymatic_function	sequence_id	id_type
CHG 1	N-acetyltransferase	X15852.1	NCBI Nucleotide
CHG 1	N-acetyltransferase	AF550679.1	NCBI Nucleotide
CHG 1	N-acetyltransferase	L06157.1	NCBI Nucleotide
CHG 1	N-acetyltransferase	AJ511268.1	NCBI Nucleotide
CHG 1	N-acetyltransferase	AY458224.1	NCBI Nucleotide
CHG 1	N-acetyltransferase	AY463797.8	NCBI Nucleotide
CHG 1	N-acetyltransferase	DQ520937.1	NCBI Nucleotide
CHG 1	N-acetyltransferase	1BO4	UniProt
CHG 1	N-acetyltransferase	4YFJ	UniProt
CHG 2	N-acetyltransferase	X13543	NCBI Nucleotide
CHG 2	N-acetyltransferase	X55652	NCBI Nucleotide
CHG 2	N-acetyltransferase	L06160	NCBI Nucleotide
CHG 2	N-acetyltransferase	L06161	NCBI Nucleotide
CHG 2	N-acetyltransferase	X01385.1	NCBI Nucleotide
CHG 2	N-acetyltransferase	M88012	NCBI Nucleotide
CHG 2	N-acetyltransferase	M22999	NCBI Nucleotide
CHG 2	N-acetyltransferase	M55426	NCBI Nucleotide
CHG 2	N-acetyltransferase	M55427	NCBI Nucleotide
CHG 2	N-acetyltransferase	AB028210	NCBI Nucleotide
CHG 2	N-acetyltransferase	X01385.1	NCBI Nucleotide
CHG 3	N-acetyltransferase	L06156.2	NCBI Nucleotide
CHG 3	N-acetyltransferase	CP001658.1	NCBI Nucleotide
CHG 3	N-acetyltransferase	NC_002945.4	NCBI Nucleotide
CHG 3	N-acetyltransferase	NC_008596.1	NCBI Nucleotide
CHG 3	N-acetyltransferase	5US1	UniProt
CHG 3	N-acetyltransferase	1M44	UniProt
CHG 3	N-acetyltransferase	1M4D	UniProt
CHG 3	N-acetyltransferase	1M4G	UniProt
CHG 3	N-acetyltransferase	1M4I	UniProt
CHG 4	N-acetyltransferase	M86913.1	NCBI Nucleotide
CHG 4	N-acetyltransferase	AF047479.2	NCBI Nucleotide
CHG 4	N-acetyltransferase	M18967.1	NCBI Nucleotide
CHG 4	N-acetyltransferase	L12710.1	NCBI Nucleotide
CHG 4	N-acetyltransferase	Z54241.1	NCBI Nucleotide
CHG 4	N-acetyltransferase	AF047556.1	NCBI Nucleotide
CHG 4	N-acetyltransferase	AB104852.1	NCBI Nucleotide
CHG 4	N-acetyltransferase	AB462903.1	NCBI Nucleotide
CHG 4	N-acetyltransferase	EU886977.1	NCBI Nucleotide
CHG 4	N-acetyltransferase	2A4N	UniProt
CHG 4	N-acetyltransferase	5E96	UniProt
CHG 4	N-acetyltransferase	1B87	UniProt
CHG 5	N-acetyltransferase	AF479774.1	NCBI Nucleotide
CHG 5	N-acetyltransferase	M23634.1	NCBI Nucleotide
CHG 5	N-acetyltransferase	M21682.1	NCBI Nucleotide
CHG 5	N-acetyltransferase	L25617.1	NCBI Nucleotide
CHG 5	N-acetyltransferase	AJ584652.2	NCBI Nucleotide
CHG 5	N-acetyltransferase	L25666.1	NCBI Nucleotide
CHG 5	N-acetyltransferase	X60321.1	NCBI Nucleotide
CHG 5	N-acetyltransferase	S49888.1	NCBI Nucleotide
CHG 5	N-acetyltransferase	Y11946.1	NCBI Nucleotide
CHG 5	N-acetyltransferase	Y11947.1	NCBI Nucleotide
CHG 5	N-acetyltransferase	AF043381.1	NCBI Nucleotide
CHG 5	N-acetyltransferase	AY136758.1	NCBI Nucleotide
CHG 5	N-acetyltransferase	M29695.1	NCBI Nucleotide
CHG 5	N-acetyltransferase	L06163.1	NCBI Nucleotide
CHG 5	N-acetyltransferase	NC_012555.1	NCBI Nucleotide
CHG 5	N-acetyltransferase	2QIR	UniProt
CHG 5	N-acetyltransferase	1V0C	UniProt
CHG 5	N-acetyltransferase	2BUE	UniProt
CHG 5	N-acetyltransferase	2VQY	UniProt
CHG 6	N-acetyltransferase	M94066.1	NCBI Nucleotide
CHG 6	N-acetyltransferase	X55353.1	NCBI Nucleotide
CHG 6	N-acetyltransferase	L09246.1	NCBI Nucleotide
CHG 6	N-acetyltransferase	L29044.1	NCBI Nucleotide
CHG 6	N-acetyltransferase	L29045.1	NCBI Nucleotide
CHG 6	N-acetyltransferase	L29510.1	NCBI Nucleotide
CHG 6	N-acetyltransferase	U13880.2	NCBI Nucleotide
CHG 6	N-acetyltransferase	AF031326.1	NCBI Nucleotide
CHG 6	N-acetyltransferase	AF031327.1	NCBI Nucleotide
CHG 6	N-acetyltransferase	AF031328.1	NCBI Nucleotide
CHG 6	N-acetyltransferase	AF031329.1	NCBI Nucleotide
CHG 6	N-acetyltransferase	AF031330.1	NCBI Nucleotide
CHG 6	N-acetyltransferase	AF031331.1	NCBI Nucleotide
CHG 6	N-acetyltransferase	AF140221.1	NCBI Nucleotide
CHG 6	N-acetyltransferase	AF031332.1	NCBI Nucleotide
CHG 6	N-acetyltransferase	AF144881.1	NCBI Nucleotide
CHG 6	N-acetyltransferase	NC_003197.2	NCBI Nucleotide
CHG 6	N-acetyltransferase	AB119105.1	NCBI Nucleotide
CHG 6	N-acetyltransferase	1S60	UniProt
CHG 6	N-acetyltransferase	2VBQ	UniProt
CHG 6	N-acetyltransferase	1S3Z	UniProt
CHG 6	N-acetyltransferase	1S5K	UniProt
CHG 6	N-acetyltransferase	4F0Y	UniProt
CHG 6	N-acetyltransferase	4EVY	UniProt
CHG 7	N-acetyltransferase	M18086.1	NCBI Nucleotide
CHG 7	N-acetyltransferase	AF337947.1	NCBI Nucleotide
CHG 7	N-acetyltransferase	6BFF	UniProt
CHG 7	N-acetyltransferase	6BFH	UniProt
CHG 7	N-acetyltransferase	4QC6	UniProt
CHG 8	nucleotidyltransferase	AY712687.1	NCBI Nucleotide
CHG 8	nucleotidyltransferase	NC_008445.1	NCBI Nucleotide
CHG 8	nucleotidyltransferase	AJ489618.1	NCBI Nucleotide
CHG 8	nucleotidyltransferase	M26879.1	NCBI Nucleotide
CHG 8	nucleotidyltransferase	NC_013853.1	NCBI Nucleotide
CHG 8	nucleotidyltransferase	AB247327.1	NCBI Nucleotide
CHG 8	nucleotidyltransferase	GQ900487.1	NCBI Nucleotide
CHG 8	nucleotidyltransferase	NC_012924.1	NCBI Nucleotide
CHG 8	nucleotidyltransferase	NC_006663.1	NCBI Nucleotide
CHG 8	nucleotidyltransferase	NZ_ABDU01000081.2	NCBI Nucleotide
CHG 8	nucleotidyltransferase	FN594949.1	NCBI Nucleotide
CHG 8	nucleotidyltransferase	2PBE	UniProt
CHG 9	nucleotidyltransferase	X02588.1	NCBI Nucleotide
CHG 9	nucleotidyltransferase	M69221	NCBI Nucleotide
CHG 9	nucleotidyltransferase	X02340.1	NCBI Nucleotide
CHG 9	nucleotidyltransferase	NC_010870.1	NCBI Nucleotide
CHG 9	nucleotidyltransferase	NC_002928.3	NCBI Nucleotide
CHG 9	nucleotidyltransferase	NC_010558.1	NCBI Nucleotide
CHG 9	nucleotidyltransferase	AF137361.1	NCBI Nucleotide
CHG 9	nucleotidyltransferase	AM087411.1	NCBI Nucleotide
CHG 9	nucleotidyltransferase	AB114632.1	NCBI Nucleotide
CHG 9	nucleotidyltransferase	AY139603.1	NCBI Nucleotide
CHG 9	nucleotidyltransferase	NC_003227.1	NCBI Nucleotide
CHG 9	nucleotidyltransferase	AM087405.1	NCBI Nucleotide
CHG 9	nucleotidyltransferase	AJ567827.1	NCBI Nucleotide
CHG 9	nucleotidyltransferase	AY758206.1	NCBI Nucleotide
CHG 9	nucleotidyltransferase	FJ381668.1	NCBI Nucleotide
CHG 9	nucleotidyltransferase	NC_010643.1	NCBI Nucleotide
CHG 9	nucleotidyltransferase	AJ884726.1	NCBI Nucleotide
CHG 9	nucleotidyltransferase	DQ393783.1	NCBI Nucleotide
CHG 9	nucleotidyltransferase	EU675686.2	NCBI Nucleotide
CHG 9	nucleotidyltransferase	FJ460181.2	NCBI Nucleotide
CHG 9	nucleotidyltransferase	AY171244.1	NCBI Nucleotide
CHG 9	nucleotidyltransferase	AM261837.1	NCBI Nucleotide
CHG 9	nucleotidyltransferase	AJ809407.1	NCBI Nucleotide
CHG 9	nucleotidyltransferase	DQ677333.1	NCBI Nucleotide
CHG 9	nucleotidyltransferase	4CS6	UniProt
CHG 9	nucleotidyltransferase	5G4A	UniProt
CHG 10	phosphotransferase	GU235985	NCBI Nucleotide
CHG 10	phosphotransferase	AP003367.1	NCBI Nucleotide
CHG 10	phosphotransferase	AF207840.1	NCBI Nucleotide
CHG 10	phosphotransferase	AF337947.1	NCBI Nucleotide
CHG 10	phosphotransferase	AF016483.1	NCBI Nucleotide
CHG 10	phosphotransferase	AY939911.1	NCBI Nucleotide
CHG 10	phosphotransferase	4DCA	UniProt
CHG 10	phosphotransferase	3HAM	UniProt
CHG 10	phosphotransferase	3HAV	UniProt
CHG 10	phosphotransferase	5C4K	UniProt
CHG 10	phosphotransferase	5C4L	UniProt
CHG 10	phosphotransferase	4N57	UniProt
CHG 10	phosphotransferase	4DT8	UniProt
CHG 10	phosphotransferase	4DT9	UniProt
CHG 10	phosphotransferase	4DTA	UniProt
CHG 10	phosphotransferase	3SG8	UniProt
CHG 10	phosphotransferase	3SG9	UniProt
CHG 11	nucleotidyltransferase	M19465.1	NCBI Nucleotide
CHG 11	nucleotidyltransferase	1KNY	UniProt
CHG 12	nucleotidyltransferase	M98270.1	NCBI Nucleotide
CHG 12	nucleotidyltransferase	AY114142.1	NCBI Nucleotide
CHG 12	nucleotidyltransferase	4EBJ	UniProt
CHG 12	nucleotidyltransferase	4EBK	UniProt
CHG 13	nucleotidyltransferase	X04555.1	NCBI Nucleotide
CHG 13	nucleotidyltransferase	4XJE	UniProt
CHG 13	nucleotidyltransferase	5CFT	UniProt
CHG 13	nucleotidyltransferase	5CFS	UniProt
CHG 13	nucleotidyltransferase	5CFU	UniProt
CHG 13	nucleotidyltransferase	4WQK	UniProt
CHG 13	nucleotidyltransferase	4WQL	UniProt
CHG 13	nucleotidyltransferase	5KQJ	UniProt
CHG 14	phosphotransferase	V01499.1	NCBI Nucleotide
CHG 14	phosphotransferase	3W0O	UniProt
CHG 14	phosphotransferase	3TYK	UniProt
CHG 14	phosphotransferase	3W0M	UniProt
CHG 14	phosphotransferase	3W0N	UniProt
CHG 15	phosphotransferase	Y00459	NCBI Nucleotide
CHG 15	phosphotransferase	X05648	NCBI Nucleotide
CHG 16	phosphotransferase	M28829.1	NCBI Nucleotide
CHG 16	phosphotransferase	V00359.1	NCBI Nucleotide
CHG 16	phosphotransferase	M20305.1	NCBI Nucleotide
CHG 16	phosphotransferase	V00618.1	NCBI Nucleotide
CHG 16	phosphotransferase	NC_002516.2	NCBI Nucleotide
CHG 16	phosphotransferase	V01547.1	NCBI Nucleotide
CHG 16	phosphotransferase	X03364.1	NCBI Nucleotide
CHG 16	phosphotransferase	K00432.1	NCBI Nucleotide
CHG 16	phosphotransferase	M22126.1	NCBI Nucleotide
CHG 16	phosphotransferase	S81599.1	NCBI Nucleotide
CHG 16	phosphotransferase	X07753.1	NCBI Nucleotide
CHG 16	phosphotransferase	M29953.1	NCBI Nucleotide
CHG 16	phosphotransferase	X53527.1	NCBI Nucleotide
CHG 16	phosphotransferase	DQ336355.1	NCBI Nucleotide
CHG 16	phosphotransferase	4EJ7	UniProt
CHG 16	phosphotransferase	4FEU	UniProt
CHG 16	phosphotransferase	4FEV	UniProt
CHG 16	phosphotransferase	4FEX	UniProt
CHG 16	phosphotransferase	4FEW	UniProt
CHG 16	phosphotransferase	2BKK	UniProt
CHG 17	phosphotransferase	CR628337.1	NCBI Nucleotide
CHG 17	phosphotransferase	U94857.1	NCBI Nucleotide
CHG 17	phosphotransferase	3I0O	UniProt
CHG 17	phosphotransferase	3I0Q	UniProt
CHG 17	phosphotransferase	3I1A	UniProt
CHG 17	phosphotransferase	3Q2M	UniProt
CHG 19	N-acetyltransferase	M97172	NCBI Nucleotide
CHG 19	N-acetyltransferase	X54723	NCBI Nucleotide
CHG 20	N-acetyltransferase	AJ493432	NCBI Nucleotide
CHG 21	N-acetyltransferase	NC_009838.1	NCBI Nucleotide
CHG 22	N-acetyltransferase	NC_009140.1	NCBI Nucleotide
CHG 23	N-acetyltransferase	CP001172.1	NCBI Nucleotide
CHG 24	N-acetyltransferase	AB116646.1	NCBI Nucleotide
CHG 25	nucleotidyltransferase	U35229.1	NCBI Nucleotide
CHG 26	phosphotransferase	X03615.1	NCBI Nucleotide
CHG 27	phosphotransferase	X01702	NCBI Nucleotide
CHG 28	phosphotransferase	U70376.2	NCBI Nucleotide
CHG 29	phosphotransferase	U51479.1	NCBI Nucleotide
CHG 30	N-acetyltransferase	4E80	UniProt
